# Complete connectomic reconstruction of olfactory projection neurons in the fly brain

**DOI:** 10.1101/2020.01.19.911453

**Authors:** A.S. Bates, P. Schlegel, R.J.V. Roberts, N. Drummond, I.F.M. Tamimi, R. Turnbull, X. Zhao, E.C. Marin, P.D. Popovici, S. Dhawan, A. Jamasb, A. Javier, F. Li, G.M. Rubin, S. Waddell, D.D. Bock, M. Costa, G.S.X.E. Jefferis

**Author notes:** These authors contributed equally to this work (A.S. Bates, P. Schlegel).

## Abstract

Nervous systems contain sensory neurons, local neurons, projection neurons and motor neurons. To understand how these building blocks form whole circuits, we must distil these broad classes into neuronal cell types and describe their network connectivity. Using an electron micrograph dataset for an entire *Drosophila melanogaster* brain, we reconstruct the first complete inventory of olfactory projections connecting the antennal lobe, the insect analogue of the mammalian olfactory bulb, to higher-order brain regions in an adult animal brain. We then connect this inventory to extant data in the literature, providing synaptic-resolution ‘holotypes’ both for heavily investigated and previously unknown cell types. Projection neurons are approximately twice as numerous as reported by light level studies; cell types are stereotyped, but not identical, in cell and synapse numbers between brain hemispheres. The lateral horn, the insect analogue of the mammalian cortical amygdala, is the main target for this olfactory information and has been shown to guide innate behaviour. Here, we find new connectivity motifs, including: axo-axonic connectivity between projection neurons; feedback and lateral inhibition of these axons by local neurons; and the convergence of different inputs, including non-olfactory inputs and memory-related feedback onto lateral horn neurons. This differs from the configuration of the second most prominent target for olfactory projection neurons: the mushroom body calyx, the insect analogue of the mammalian piriform cortex and a centre for associative memory. Our work provides a complete neuroanatomical platform for future studies of the adult *Drosophila* olfactory system.

**Highlights:**

- **First complete parts list for second-order neurons of an adult olfactory system**
- **Quantification of left-right stereotypy in cell and synapse number**
- **Axo-axonic connections form hierarchical communities in the lateral horn**
- **Local neurons and memory-related feedback target projection neuron axons**
