## Supplementary material for "Complete connectomic reconstruction of olfactory projection neurons in the fly brain": lateral horn neuron cell types

	skid	ItoLee_Hemilineage	Hartenstein_Hemilineage	type	cell.type	cell
488055	488055	LHl1_lateral	BLD4_lateral	LHON	AV4c2	AV4c2#1
1101751	1101751	LHp2_medial	DPLp1_medial	LHON	PV6a3	PV6a3#1
1149437	1149437	SLPal2_ventral	DPLal3_ventral	LHON	AD1e1	AD1e1#1
1288534	1288534	LHl1_lateral	BLD4_lateral	LHLN	AV4a1	AV4a1#1
1298816	1298816	LHa1_medial	BLAd1_medial	LHON	AV6a3	AV6a3#1
1299700	1299700	VLPd&p1_posterior	DPLl2_posterior	LHON	PD2a1	PD2a1#1
1316519	1316519	VPNp&v1_posterior	BLP1_posterior	LHLN	PV2a4	PV2a4#1
1415893	1415893	VLPd&p1_posterior	DPLl2_posterior	LHON	PD2a1	PD2a1#2
1415926	1415926	LHa1_medial	BLAd1_medial	LHON	AV6a1	AV6a1#1
1454234	1454234	VLPd&p1_posterior	DPLl2_posterior	LHON	PD2a1	PD2a1#3
1606113	1606113	VLPd&p1_posterior	DPLl2_posterior	LHON	PD2b1	PD2b1#1
1703751	1703751	LHl2_medial	DPLal2_medial	LHON	AD1b2	AD1b2#1
1703872	1703872	VPNp&v1_posterior	BLP1_posterior	LHLN	PV2a1	PV2a1#1
1706774	1706774	SLPpl3_lateral	new_lateral	LHON	AV3a1	AV3a1#1
1710793	1710793	LHp1	BLP4	LHLN	PV4a2	PV4a2#1
1710886	1710886	VLPp&l1_dorsal	DPLpv_dorsal	LHLN	PV2a2	PV2a2#1
1803633	1803633	LHd1	DPLd	LHON	AD3f1	AD3f1#1
1812558	1812558	LHd1	DPLd	LHON	AD3b2	AD3b2#1
1853423	1853423	LHl1_lateral	BLD4_lateral	LHLN	AV4a4	AV4a4#1
1870230	1870230	LHa2_ventral	BLVa1_ventral	LHON	AV2a1	AV2a1#1
1879479	1879479	SLPal1	DPLal1	LHON	AD1a2	AD1a2#1
1911124	1911124	LHl1_lateral	BLD4_lateral	LHLN	AV4a4	AV4a4#2
1967862	1967862	VLPl&p1_anterior	BLVp2_anterior	LHON	AV1a2	AV1a2#1
2096700	2096700	SLPp&v1_posterior	DPLp2_posterior	LHLN	PV4b2	PV4b2#1
2101395	2101395	LHl1_lateral	BLD4_lateral	LHLN	AV4a2	AV4a2#1
2205218	2205218	VLPd&p1_posterior	DPLl2_posterior	LHON	PD2a1	PD2a1#4
2425247	2425247	DL2_dorsal	CP3_dorsal	LHON	PV5a1	PV5a1#1
2477473	2477473	SLPal2_dorsal	DPLal3_dorsal	LHON	AD1e1	AD1e1#2
2548003	2548003	LHp1	BLP4	LHLN	PV4a10	PV4a10#1
2633111	2633111	SLPav1_lateral	BLAl_lateral	LHON	AV3a1	AV3a1#2
2639558	2639558	LHl1_lateral	BLD4_lateral	LHON	AV4i1	AV4i1#1
2659704	2659704	VLPl&p1_anterior	BLVp2_anterior	LHON	AV1a1	AV1a1#1
2684792	2684792	VLPl&p1_anterior	BLVp2_anterior	LHON	AV1a1	AV1a1#2
2794070	2794070	VLPl&p1_anterior	BLVp2_anterior	LHON	AV1a3	AV1a3#1
2842610	2842610	LHl2_medial	DPLal2_medial	LHON	AD1b2	AD1b2#2
2851242	2851242	LHl4_lateral	BLD1_lateral	LHLN	AV4a3	AV4a3#1
3075158	3075158	LHl2_medial	DPLal2_medial	LHON	AD1b2	AD1b2#3
3078257	3078257	LHl2_medial	DPLal2_medial	LHON	AD1b2	AD1b2#4
3080086	3080086	LHl2_medial	DPLal2_medial	LHON	AD1b2	AD1b2#5
3080225	3080225	LHl2_medial	DPLal2_medial	LHON	AD1b2	AD1b2#6
3345012	3345012	VLPd&p1_posterior	DPLl2_posterior	LHON	PD2b1	PD2b1#2
3376158	3376158	VPNp&v1_posterior	BLP1_posterior	LHLN	PV2c1	PV2c1#1
3481901	3481901	LHd2_dorsal	DPLm2_dorsal	LHLN	PD3a1	PD3a1#1
3788293	3788293	DL2_dorsal	CP3_dorsal	LHON	PV5a1	PV5a1#2
3877150	3877150	LHl2_medial	DPLal2_medial	LHON	AD1b2	AD1b2#7
3897655	3897655	LHp1	BLP4	LHLN	PV4a1	PV4a1#1
4044614	4044614	LHp1	BLP4	LHLN	PV4a2	PV4a2#2
4100701	4100701	LHp1	BLP4	LHLN	PV4a5	PV4a5#1
4182038	4182038	LHd2_dorsal	DPLm2_dorsal	LHLN	PD3a2	PD3a2#1
4215506	4215506	LHp1	BLP4	LHLN	PV4a5	PV4a5#2
4513533	4513533	LHl2_medial	DPLal2_medial	LHON	AD1b2	AD1b2#8
4744251	4744251	LHl2_medial	DPLal2_medial	LHON	AD1b2	AD1b2#9
5341336	5341336	LHa3	BLVa2	LHON	AV3a1	AV3a1#3
5676478	5676478	DL1_dorsal	CP2_dorsal	LHON	PV5c2	PV5c2#1
5918547	5918547	LHp1	BLP4	LHLN	PV4a2	PV4a2#3
6536624	6536624	LHl2_medial	DPLal2_medial	LHON	AD1b1	AD1b1#1
6825565	6825565	LHp1	BLP4	LHLN	PV4a2	PV4a2#4
7483643	7483643	LHp1	BLP4	LHLN	PV4a1	PV4a1#2
11519370	11519370	SLPal2_ventral	DPLal3_ventral	LHON	AD1a1	AD1a1#1
11522927	11522927	LHp1	BLP4	LHLN	PV4a1	PV4a1#3
11524190	11524190	LHl1_lateral	BLD4_lateral	LHLN	AV4a1	AV4a1#2
11524386	11524386	LHp1	BLP4	LHLN	PV4a3	PV4a3#1
11524508	11524508	VLPp&l1_dorsal	DPLpv_dorsal	LHLN	PV2c1	PV2c1#2
11543519	11543519	Primary	Primary	LHON	AV2d1	AV2d1#1
11545803	11545803	SLPpl3_lateral	new_lateral	LHLN	PV4c7	PV4c7#1
11547665	11547665	VLPd&p1_posterior	DPLl2_posterior	LHON	PD2a1	PD2a1#5
181551	181551	Primary?	Primary?	CENT	CENT1-a'b'	CENT1-a'b'#1
554327	554327	Primary?	Primary?	CENT	CENT1-a'b'	CENT1-a'b'#2
563760	563760	Primary?	Primary?	CENT	CENT1-aa'b'g	CENT1-aa'b'g#1
1288606	1288606	Primary?	Primary?	CENT	CENT1-a	CENT1-a#1
1299740	1299740	Primary?	Primary?	LHON	LHON-aa'	LHON-aa'#1
1866895	1866895	Primary?	Primary?	CENT	CENT2-a	CENT2-a#1
3394015	3394015	Primary?	Primary?	CENT	CENT1-agpedc	CENT1-agpedc#1
11519759	11519759	Primary?	Primary?	CENT	CENT1-ab'gpedc	CENT1-ab'gpedc#1
11519897	11519897	WEDa2	BAlp3	CENT	CENT1-a'bb'g	CENT1-a'bb'g#1
11543484	11543484	Primary?	Primary?	CENT	CENT2-aa'b'g	CENT2-aa'b'g#1
13565080	13565080	Primary?	Primary?	CENT	CENT2-agpedc	CENT2-agpedc#1
1313071	1313071	WEDa2	BAlp3	WED-PN	WED-PN3	WED-PN3#1
1313334	1313334	WEDa2	BAlp3	WED-PN	WED-PN3	WED-PN3#2
2122447	2122447	WEDa2	BAlp3	WED-PN	WED-PN1	WED-PN1#1
2153398	2153398	WEDa2	BAlp3	WED-PN	WED-PN4	WED-PN4#1
2227995	2227995	WEDa2	BAlp3	WED-PN	WED-PN1	WED-PN1#2
2946605	2946605	WEDd1	DALd	WED-PN	WED-PN8	WED-PN8#1
3799421	3799421	WEDa2	BAlp3	WED-PN	WED-PN3	WED-PN3#3
3933006	3933006	WEDa2	BAlp3	WED-PN	WED-PN3	WED-PN3#4
3954226	3954226	new2_ventral	BAlp2_dorsal	WED-PN	WED-PN7	WED-PN7#1
4027387	4027387	WEDd1	DALd	WED-PN	WED-PN8	WED-PN8#2
4267053	4267053	WEDa2	BAlp3	WED-PN	WED-PN1	WED-PN1#3
4280558	4280558	WEDa2	BAlp3	WED-PN	WED-PN1	WED-PN1#4
4672476	4672476	WEDa2	BAlp3	WED-PN	WED-PN5	WED-PN5#1
4946872	4946872	VPNp&v1_posterior	BLP1_posterior	WED-PN	WED-PN6	WED-PN6#1
4946893	4946893	WEDa2	BAlp3	WED-PN	WED-PN2	WED-PN2#1
4947032	4947032	new2_ventral	BAlp2_dorsal	WED-PN	WED-PN7	WED-PN7#2
5002989	5002989	WEDa2	BAlp3	WED-PN	WED-PN1	WED-PN1#5
5810932	5810932	new2_ventral	BAlp2_dorsal	WED-PN	WED-PN7	WED-PN7#3
6082926	6082926	WEDa2	BAlp3	WED-PN	WED-PN5	WED-PN5#2
7481072	7481072	WEDd1	DALd	WED-PN	WED-PN8	WED-PN8#3
9206583	9206583	WEDd1	DALd	WED-PN	WED-PN8	WED-PN8#4
9206998	9206998	WEDd1	DALd	WED-PN	WED-PN8	WED-PN8#5
9249174	9249174	WEDa2	BAlp3	WED-PN	WED-PN2	WED-PN2#2
2051048	2051048	Primary	Primary	LHON	PV12a1	PV12a1#1
11545702	11545702	Primary	Primary	LHON	PV12a1	PV12a1#2
7286	7286	Primary?	Primary?	KC	KCa'B'ap	KCa'B'ap#1
7646	7646	Primary?	Primary?	KC	KCa'B'm	KCa'B'm#1
9578	9578	Primary?	Primary?	KC	KCy	KCy#1
11742	11742	Primary?	Primary?	KC	KCa'B'm	KCa'B'm#2
12874	12874	Primary?	Primary?	KC	KCa'B'm	KCa'B'm#3
13018	13018	Primary?	Primary?	KC	KCaBc	KCaBc#1
16406	16406	Primary?	Primary?	KC	KCa'B'ap	KCa'B'ap#2
175032	175032	Primary?	Primary?	KC	KCa'B'ap	KCa'B'ap#3
205947	205947	Primary?	Primary?	KC	KCaBs	KCaBs#1
424295	424295	Primary?	Primary?	KC	KCaBc	KCaBc#2
424379	424379	Primary?	Primary?	KC	KCaBs	KCaBs#2
515387	515387	Primary?	Primary?	KC	KCaBs	KCaBs#3
1746412	1746412	Primary?	Primary?	KC	KCaBc	KCaBc#3
3104789	3104789	Primary?	Primary?	KC	KCy	KCy#2
3445525	3445525	Primary?	Primary?	KC	KCy	KCy#3
