## Supplementary material for "Complete connectomic reconstruction of olfactory projection neurons in the fly brain": projection neuron cell types

	skeleton_id	trivial_name	Hartenstein_hemilineage	ItoLee_hemilineage	putative_transmitter	antennal_lobe_tract	PN_type	top_glomerulus	top_innervation_score	lifetime_sparseness	lifetime_kurtosis
0	3003322	vPN	BAla1	ALv1	GABA	mlALT	mPN	VM4	0.04	0.275	-1.032
1	177545	lvPN	BAlp4	ALlv1	ACh	mALT	mPN	VM3	0.048	0.406	-0.9159999999999999
2	57479	VUMa2	NA	NA	Octopamine	mALT	mPN	VL1	0.051	0.344	-0.564
3	856254	VUMa2	BAla1	ALv1	Octopamine	mALT	mPN	VL2a	0.061	0.5379999999999999	-0.40399999999999997
4	4954525	ivmPN	NA	NA	unknown	lALT	mPN	VM1	0.062	0.5479999999999999	0.071
5	177584	lvPN	BAlp4	ALlv1	ACh	mALT	mPN	VC4	0.066	0.46399999999999997	0.275
6	177997	lvPN	BAlp4	ALlv1	ACh	mALT	mPN	VL2p	0.08900000000000001	0.662	0.285
7	32793	lvPN	BAlp4	ALlv1	unknown	mALT	mPN	VM1	0.075	0.5579999999999999	0.389
8	37235	lPN	BAlc_dorsal	ALl1_dorsal	ACh	mALT	mPN	VP1d	0.10099999999999999	0.711	0.917
9	12070989	ivmPN	NA	NA	unknown	lALT	mPN	VM5v	0.078	0.555	1.11
10	2766186	vPN	BAla1	ALv1	GABA	mlALT	mPN	DA3	0.05	0.284	1.136
11	2070199	ilPN	NA	NA	unknown	trans-mALT	mPN	DL4	0.086	0.613	1.7630000000000001
12	1334915	lPN	BAlc_ventral	ALl1_ventral	unknown	lALT	mPN	DM4	0.083	0.515	2.269
13	8715672	ilPN	NA	NA	unknown	trans-mALT	mPN	DA2	0.102	0.6709999999999999	2.47
14	32801	lPN	BAlc_ventral	ALl1_ventral	unknown	mALT	mPN	D	0.094	0.599	2.904
15	199461	lPN	BAlc_ventral	ALl1_ventral	unknown	mALT	mPN	DA2	0.115	0.736	3.2260000000000004
16	57278	adPN	BAmv3	ALad1	ACh	mALT	mPN	VM4	0.135	0.823	3.935
17	57467	lPN	BAlc_dorsal	ALl1_dorsal	ACh	mALT	mPN	DC4	0.152	0.8240000000000001	4.515
18	80008	adPN	BAmv3	ALad1	ACh	mALT	mPN	VC3l	0.14300000000000002	0.81	4.726
19	57389	lPN	BAlc_dorsal	ALl1_dorsal	ACh	mALT	mPN	VL1	0.16	0.855	4.837
20	57543	adPN	BAmv3	ALad1	ACh	trans-mALT	mPN	V	0.14800000000000002	0.775	5.072
21	57266	adPN	BAmv3	ALad1	ACh	mALT	mPN	DC4	0.152	0.8240000000000001	5.35
22	1727913	lPN	BAlc_ventral	ALl1_ventral	unknown	lALT	mPN	DP1m	0.11599999999999999	0.677	6.093
23	177540	lvPN	BAlp4	ALlv1	ACh	mALT	mPN	DP1l	0.179	0.846	6.282
24	8777795	dpPN	NA	NA	unknown	trans-lALT	mPN	DM4	0.166	0.821	6.314
25	1722886	vPN	BAla1	ALv1	GABA	mlALT	mPN	VM7v	0.168	0.863	6.421
26	1720254	lvPN	BAlp4	ALlv1	ACh	mALT	mPN	DA1	0.16699999999999998	0.841	6.528
27	3813451	vPN	BAla1	ALv1	GABA	mlALT	mPN	VM7v	0.203	0.883	6.737
28	11546775	mdPN	NA	NA	unknown	trans-mALT	mPN	VP1m	0.145	0.727	7.147
29	57171	lvPN	BAlp4	ALlv1	ACh	mALT	mPN	DL2d	0.198	0.8959999999999999	7.196000000000001
30	6702019	vPN	BAla1	ALv1	GABA	mlALT	mPN	VA3	0.19399999999999998	0.885	7.346
31	57007	lvPN	BAlp4	ALlv1	ACh	mALT	mPN	DP1l	0.177	0.861	7.349
32	57126	lvPN	BAlp4	ALlv1	ACh	mALT	mPN	VP2	0.205	0.884	7.455
33	709943	vPN	BAla1	ALv1	GABA	mlALT	mPN	VC4	0.16899999999999998	0.8340000000000001	7.7410000000000005
34	1137895	lvPN	BAlp4	ALlv1	ACh	mALT	mPN	VM3	0.205	0.909	7.82
35	1725235	vPN	BAla1	ALv1	GABA	mlALT	mPN	VA7l	0.18100000000000002	0.838	7.8420000000000005
36	3813322	vPN	BAla1	ALv1	GABA	mlALT	mPN	DC1	0.22399999999999998	0.912	7.9110000000000005
37	1142316	lvPN	BAlp4	ALlv1	ACh	mALT	mPN	DL5	0.191	0.871	8.004
38	4195469	lPN	BAlc_ventral	ALl1_ventral	unknown	lALT	mPN	VP1m	0.175	0.843	9.152000000000001
39	57212	lvPN	BAlp4	ALlv1	ACh	mALT	mPN	DL4	0.205	0.894	9.157
40	3842493	vPN	BAla1	ALv1	GABA	mlALT	mPN	DL1	0.226	0.889	9.326
41	2050178	vPN	BAla1	ALv1	GABA	mlALT	mPN	VM7d	0.23600000000000002	0.894	9.482999999999999
42	57430	lPN	BAlc_dorsal	ALl1_dorsal	ACh	mALT	mPN	VP2	0.258	0.929	9.603
43	3813499	vPN	BAla1	ALv1	GABA	mlALT	mPN	DA4m	0.239	0.904	9.749
44	3813282	vPN	BAla1	ALv1	GABA	mlALT	mPN	VM3	0.223	0.88	9.794
45	57442	lPN	BAlc_dorsal	ALl1_dorsal	ACh	mALT	mPN	VP1l	0.203	0.8370000000000001	9.833
46	4954519	vPN	BAla1	ALv1	GABA	mlALT	mPN	VP1m	0.209	0.89	10.01
47	4631791	vPN	BAla1	ALv1	GABA	mlALT	mPN	DA2	0.266	0.924	10.052
48	1136366	lvPN	BAlp4	ALlv1	ACh	mALT	mPN	DM3	0.226	0.866	10.427
49	3813351	vPN	BAla1	ALv1	GABA	mlALT	mPN	DA2	0.275	0.9279999999999999	10.767000000000001
50	3771419	vPN	BAla1	ALv1	GABA	mlALT	mPN	VM2	0.256	0.899	10.838
51	57076	lvPN	BAlp4	ALlv1	ACh	mALT	mPN	VA5	0.244	0.9009999999999999	10.845
52	57254	adPN	BAmv3	ALad1	ACh	mALT	mPN	VC3m	0.22	0.857	11.068
53	49026	adPN	BAmv3	ALad1	ACh	mALT	mPN	VM4	0.217	0.882	11.288
54	57274	adPN	BAmv3	ALad1	ACh	mALT	mPN	VL2p	0.289	0.9440000000000001	11.3
55	177656	lvPN	BAlp4	ALlv1	ACh	mALT	mPN	VC4	0.24100000000000002	0.924	11.318
56	57232	lvPN	BAlp4	ALlv1	ACh	mALT	mPN	DA2	0.225	0.855	11.493
57	6698696	vPN	BAla1	ALv1	GABA	mlALT	mPN	DL4	0.275	0.924	11.662
58	5169854	lvPN	BAlp4	ALlv1	ACh	mALT	mPN	VL1	0.278	0.9259999999999999	12.144
59	57434	lPN	BAlc_dorsal	ALl1_dorsal	unknown	mALT	mPN	VP2	0.26	0.904	12.145999999999999
60	3648956	lPN	BAlc_dorsal	ALl1_dorsal	ACh	mALT	mPN	VP2	0.27899999999999997	0.9329999999999999	12.255999999999998
61	177549	lvPN	BAlp4	ALlv1	ACh	mALT	mPN	DA1	0.26899999999999996	0.9059999999999999	12.547
62	3813347	vPN	BAla1	ALv1	GABA	mlALT	mPN	VM7d	0.272	0.909	12.581
63	2992998	vPN	BAla1	ALv1	GABA	mlALT	mPN	VC2	0.28	0.9129999999999999	12.735
64	57450	lPN	BAlc_dorsal	ALl1_dorsal	ACh	mALT	mPN	VL1	0.239	0.905	12.957
65	57047	lvPN	BAlp4	ALlv1	ACh	mALT	mPN	DC4	0.225	0.865	12.960999999999999
66	1144225	lvPN	BAlp4	ALlv1	ACh	mALT	mPN	DM1	0.248	0.9079999999999999	13.093
67	3813487	vPN	BAla1	ALv1	GABA	mlALT	mPN	VM7v	0.22699999999999998	0.8859999999999999	13.119000000000002
68	57446	lPN	BAlc_dorsal	ALl1_dorsal	ACh	mALT	mPN	VP1d	0.214	0.833	13.126
69	5485737	vPN	BAla1	ALv1	GABA	mlALT	mPN	VA6	0.28	0.9129999999999999	13.261
70	57204	lvPN	BAlp4	ALlv1	ACh	mALT	mPN	VC4	0.27	0.902	13.338
71	4905365	dpPN	NA	NA	unknown	trans-mALT	mPN	DP1l	0.171	0.738	13.353
72	57019	lvPN	BAlp4	ALlv1	ACh	mALT	mPN	VC4	0.253	0.888	13.644
73	57122	lvPN	BAlp4	ALlv1	ACh	mALT	mPN	VP5	0.297	0.9470000000000001	13.689
74	6967069	vPN	BAla1	ALv1	GABA	mlALT	mPN	DA3	0.284	0.919	14.065
75	10078400	lPN	BAlc_ventral	ALl1_ventral	unknown	trans-mALT	mPN	VP5	0.299	0.9229999999999999	14.177999999999999
76	2845576	vPN	BAla1	ALv1	GABA	mlALT	mPN	D	0.29100000000000004	0.935	14.375
77	3903440	vPN	BAla1	ALv1	GABA	mlALT	mPN	DC3	0.326	0.946	14.43
78	4926877	vPN	BAla1	ALv1	GABA	mlALT	mPN	DL2v	0.273	0.902	14.445
79	57089	lvPN	BAlp4	ALlv1	ACh	mALT	mPN	DA1	0.268	0.897	14.610999999999999
80	56995	lvPN	BAlp4	ALlv1	ACh	mALT	mPN	VM3	0.282	0.92	14.648
81	1759551	vPN	BAla1	ALv1	GABA	mlALT	mPN	DM3	0.263	0.884	14.905
82	4632208	vPN	BAla1	ALv1	GABA	mlALT	mPN	DC4	0.231	0.843	15.409
83	8406430	lPN	BAlc_ventral	ALl1_ventral	unknown	trans-lALT	mPN	VC5	0.32899999999999996	0.9440000000000001	15.470999999999998
84	57080	lvPN	BAlp4	ALlv1	ACh	mALT	mPN	VA7m	0.261	0.879	15.485999999999999
85	57463	lPN	BAlc_dorsal	ALl1_dorsal	ACh	mALT	mPN	VL1	0.284	0.925	15.543
86	1144402	lvPN	BAlp4	ALlv1	ACh	mALT	mPN	DM1	0.32	0.943	15.686
87	57270	adPN	BAmv3	ALad1	ACh	mALT	mPN	VC3m	0.32299999999999995	0.9490000000000001	15.735
88	1372988	lvPN	BAlp4	ALlv1	ACh	mALT	mPN	VP5	0.316	0.941	15.79
89	57220	lvPN	BAlp4	ALlv1	ACh	mALT	mPN	VA4	0.28600000000000003	0.902	15.870999999999999
90	3813278	vPN	BAla1	ALv1	GABA	mlALT	mPN	DA3	0.27699999999999997	0.919	15.97
91	57196	lvPN	BAlp4	ALlv1	ACh	mALT	mPN	DL4	0.31	0.925	16.195
92	1533901	vPN	BAla1	ALv1	GABA	mlALT	mPN	VM5d	0.3	0.922	16.253
93	3813430	vPN	BAla1	ALv1	GABA	mlALT	mPN	VM5v	0.336	0.934	16.642
94	23005	lPN	BAlc_ventral	ALl1_ventral	unknown	lALT	mPN	VP1d	0.251	0.865	16.672
95	3813442	vPN	BAla1	ALv1	GABA	mlALT	mPN	VP1d	0.315	0.9229999999999999	16.741
96	6649190	lPN	BAlc_ventral	ALl1_ventral	unknown	trans-mALT	mPN	VL1	0.28600000000000003	0.9009999999999999	16.761
97	57394	lPN	BAlc_dorsal	ALl1_dorsal	ACh	mALT	mPN	VA7l	0.259	0.875	16.858
98	6622015	vPN	BAla1	ALv1	GABA	mlALT	mPN	VM7d	0.327	0.94	17.469
99	6701319	vPN	BAla1	ALv1	GABA	mlALT	mPN	VC4	0.387	0.963	17.709
100	6701307	vPN	BAla1	ALv1	GABA	mlALT	mPN	VC4	0.348	0.9490000000000001	17.749000000000002
101	6699444	vPN	BAla1	ALv1	GABA	mlALT	mPN	DA2	0.342	0.934	17.785
102	57059	lvPN	BAlp4	ALlv1	ACh	mALT	mPN	VP1m	0.369	0.958	17.807000000000002
103	4058666	lvPN	BAlp4	ALlv1	unknown	trans-mALT	mPN	VP1m	0.37200000000000005	0.948	17.895
104	1664544	lPN	BAlc_ventral	ALl1_ventral	unknown	trans-mALT	mPN	VL1	0.36200000000000004	0.9440000000000001	18.067999999999998
105	4632023	vPN	BAla1	ALv1	GABA	mlALT	mPN	VP1d	0.39	0.955	18.097
106	4662243	vPN	BAla1	ALv1	GABA	mlALT	mPN	VM7v	0.366	0.9520000000000001	18.108
107	4624378	vPN	BAla1	ALv1	GABA	mlALT	mPN	VM7d	0.3	0.915	18.209
108	6696675	vPN	BAla1	ALv1	GABA	mlALT	mPN	VC2	0.282	0.9	18.22
109	3813438	vPN	BAla1	ALv1	GABA	mlALT	mPN	VP1l	0.34	0.9390000000000001	18.35
110	1724508	vPN	BAla1	ALv1	GABA	mlALT	mPN	DA2	0.322	0.937	18.652
111	4632101	vPN	BAla1	ALv1	GABA	mlALT	mPN	VM7v	0.368	0.94	18.680999999999997
112	57208	lvPN	BAlp4	ALlv1	ACh	mALT	mPN	VL2p	0.32799999999999996	0.922	19.163
113	57258	adPN	BAmv3	ALad1	ACh	mALT	mPN	VL2p	0.294	0.905	19.215
114	4491591	vPN	BAla1	ALv1	GABA	mlALT	mPN	VA6	0.348	0.9329999999999999	19.305
115	4624346	vPN	BAla1	ALv1	GABA	mlALT	mPN	DP1m	0.342	0.929	19.339000000000002
116	57142	lvPN	BAlp4	ALlv1	ACh	mALT	mPN	VP5	0.39	0.951	19.351
117	4624334	vPN	BAla1	ALv1	GABA	mlALT	mPN	VM7d	0.365	0.9390000000000001	19.487000000000002
118	56983	lvPN	BAlp4	ALlv1	ACh	mALT	mPN	VA4	0.32	0.917	19.783
119	3999003	vPN	BAla1	ALv1	GABA	mlALT	mPN	VL2a	0.312	0.9179999999999999	19.948
120	3959520	vPN	BAla1	ALv1	GABA	mlALT	mPN	D	0.309	0.9059999999999999	19.948
121	8825246	lPN	BAlc_ventral	ALl1_ventral	unknown	trans-mALT	mPN	VC5	0.327	0.917	20.01
122	3813434	vPN	BAla1	ALv1	GABA	mlALT	mPN	VM7d	0.319	0.9329999999999999	20.011
123	2182498	vPN	BAla1	ALv1	GABA	mlALT	mPN	DC3	0.368	0.9390000000000001	20.437
124	3922783	vPN	BAla1	ALv1	GABA	mlALT	mPN	VL2p	0.336	0.922	20.986
125	1909670	vPN	BAla1	ALv1	GABA	mlALT	mPN	VA1d	0.327	0.9229999999999999	21.087
126	3813335	vPN	BAla1	ALv1	GABA	mlALT	mPN	DM2	0.366	0.95	21.090999999999998
127	73926	adPN	BAmv3	ALad1	ACh	mALT	mPN	DP1l	0.41600000000000004	0.9540000000000001	21.211
128	57011	lvPN	BAlp4	ALlv1	ACh	mALT	mPN	DA1	0.324	0.914	21.409000000000002
129	57051	lvPN	BAlp4	ALlv1	ACh	mALT	mPN	VP2	0.405	0.966	21.57
130	182684	lPN	BAlc_dorsal	ALl1_dorsal	ACh	mALT	mPN	VP1d	0.32	0.9079999999999999	22.016
131	3813447	vPN	BAla1	ALv1	GABA	mlALT	mPN	VP1d	0.361	0.9329999999999999	22.025
132	583167	vPN	BAla1	ALv1	GABA	mlALT	mPN	VA1d	0.355	0.929	22.185
133	7017522	lPN	BAlc_ventral	ALl1_ventral	unknown	trans-lALT	mPN	VP3	0.42	0.9620000000000001	22.245
134	3813483	vPN	BAla1	ALv1	GABA	mlALT	mPN	DA2	0.371	0.938	22.685
135	1533152	vPN	BAla1	ALv1	GABA	mlALT	mPN	VM2	0.40299999999999997	0.963	22.714000000000002
136	57158	lvPN	BAlp4	ALlv1	ACh	mALT	mPN	DC3	0.385	0.9440000000000001	22.991999999999997
137	192430	lvPN	BAlp4	ALlv1	unknown	trans-mALT	mPN	VP1m	0.43	0.966	22.996
138	1136923	lvPN	BAlp4	ALlv1	ACh	mALT	mPN	DM1	0.45399999999999996	0.968	23.183000000000003
139	2600341	lPN	BAlc_ventral	ALl1_ventral	unknown	lALT	mPN	VP2	0.46	0.97	23.318
140	57039	lvPN	BAlp4	ALlv1	ACh	mALT	mPN	VA7m	0.318	0.903	23.43
141	2645953	vPN	BAla1	ALv1	GABA	mlALT	mPN	DL3	0.43799999999999994	0.9640000000000001	23.451999999999998
142	57487	ilPN	NA	NA	unknown	mALT	mPN	VP3	0.461	0.9740000000000001	23.715999999999998
143	4671556	lPN	BAlc_ventral	ALl1_ventral	unknown	trans-lALT	mPN	VP5	0.48700000000000004	0.978	24.051
144	3020362	vPN	BAla1	ALv1	GABA	mlALT	mPN	VC1	0.47200000000000003	0.9740000000000001	24.06
145	57015	lvPN	BAlp4	ALlv1	ACh	mALT	mPN	VC5	0.41200000000000003	0.948	24.343000000000004
146	57455	lPN	BAlc_dorsal	ALl1_dorsal	ACh	mALT	mPN	VA7l	0.33799999999999997	0.914	24.373
147	57138	lvPN	BAlp4	ALlv1	ACh	mALT	mPN	VP5	0.461	0.963	24.649
148	4812228	vPN	BAla1	ALv1	GABA	mlALT	mPN	DL2d	0.515	0.9790000000000001	24.651
149	37212	lPN	BAlc_dorsal	ALl1_dorsal	ACh	mALT	mPN	VP1d	0.275	0.863	24.831
150	45882	ivPN	NA	NA	unknown	mALT	mPN	VP3	0.519	0.9790000000000001	24.94
151	3813331	vPN	BAla1	ALv1	GABA	mlALT	mPN	DM4	0.485	0.971	25.235
152	4927529	vPN	BAla1	ALv1	GABA	mlALT	mPN	VM3	0.402	0.943	25.314
153	4624362	vPN	BAla1	ALv1	GABA	mlALT	mPN	VM3	0.512	0.971	26.149
154	4624338	vPN	BAla1	ALv1	GABA	mlALT	mPN	DM3	0.45899999999999996	0.96	26.564
155	4632128	vPN	BAla1	ALv1	GABA	mlALT	mPN	VA3	0.34700000000000003	0.914	26.858
156	57503	ilPN	NA	NA	unknown	mALT	mPN	VP5	0.495	0.9690000000000001	26.94
157	57495	ilPN	NA	NA	unknown	mALT	mPN	VP1l	0.507	0.972	26.971
158	57023	lvPN	BAlp4	ALlv1	ACh	mALT	mPN	VC4	0.43	0.953	27.017
159	8566851	lvPN2	NA	NA	unknown	lALT	mPN	VA1d	0.36700000000000005	0.924	27.491
160	1363077	lPN	BAlc_ventral	ALl1_ventral	unknown	trans-mALT	mPN	VC5	0.32	0.895	28.037
161	57134	lvPN	BAlp4	ALlv1	ACh	mALT	mPN	VP2	0.434	0.95	28.105
162	3742499	lvPN	BAlp4	ALlv1	ACh	mALT	mPN	VP1l	0.48700000000000004	0.9640000000000001	28.546999999999997
163	57216	lvPN	BAlp4	ALlv1	ACh	mALT	mPN	DL5	0.48100000000000004	0.963	28.804000000000002
164	4624325	vPN	BAla1	ALv1	GABA	mlALT	mPN	DC4	0.47700000000000004	0.9620000000000001	29.037
165	1339810	lPN	BAlc_ventral	ALl1_ventral	unknown	lALT	mPN	V	0.303	0.8809999999999999	29.06
166	5494609	lvPN	BAlp4	ALlv1	ACh	mALT	mPN	VM3	0.373	0.924	29.295
167	4624321	vPN	BAla1	ALv1	GABA	mlALT	mPN	VA4	0.446	0.9520000000000001	29.343000000000004
168	1695556	adPN	BAmv3	ALad1	ACh	mALT	mPN	DL2v	0.544	0.975	29.371
169	57035	lvPN	BAlp4	ALlv1	ACh	mALT	mPN	DA1	0.424	0.945	29.497
170	6700447	vPN	BAla1	ALv1	GABA	mlALT	mPN	DP1m	0.445	0.951	29.769000000000002
171	3663498	vPN	BAla1	ALv1	GABA	mlALT	mPN	VA1v	0.40700000000000003	0.937	30.143
172	4002166	lvPN2	NA	NA	unknown	trans-lALT	mPN	VP2	0.40700000000000003	0.938	30.423000000000002
173	57475	mdPN	NA	NA	unknown	mALT	mPN	VP3	0.522	0.9690000000000001	30.662
174	3139915	vPN	BAla1	ALv1	GABA	mlALT	mPN	VA1d	0.45799999999999996	0.9540000000000001	31.261
175	57114	lvPN	BAlp4	ALlv1	ACh	mALT	mPN	VP2	0.5379999999999999	0.971	31.308000000000003
176	3813343	vPN	BAla1	ALv1	GABA	mlALT	mPN	VM2	0.505	0.9640000000000001	31.861
177	37513	ivPN	NA	NA	unknown	mALT	uPN	VP3	0.624	0.982	33.466
178	49865	adPN	BAmv3	ALad1	ACh	mALT	mPN	VM5d	0.562	0.9740000000000001	33.668
179	3467989	vPN	BAla1	ALv1	GABA	mlALT	mPN	DC2	0.485	0.958	33.952
180	3813399	vPN	BAla1	ALv1	GABA	mlALT	mPN	DP1m	0.514	0.9640000000000001	34.976
181	3813424	vPN	BAla1	ALv1	GABA	mlALT	mPN	VP1m	0.46299999999999997	0.951	35.303000000000004
182	3813495	vPN	BAla1	ALv1	GABA	mlALT	mPN	VM7v	0.51	0.9620000000000001	35.467
183	57179	lvPN	BAlp4	ALlv1	ACh	mALT	mPN	DA1	0.569	0.973	36.046
184	57146	lvPN	BAlp4	ALlv1	unknown	mALT	mPN	VP2	0.594	0.976	36.376999999999995
185	59129	adPN	BAmv3	ALad1	ACh	mALT	uPN	VC3l	0.611	0.9790000000000001	36.534
186	3908507	lPN	BAlc_ventral	ALl1_ventral	unknown	lALT	mPN	VP4	0.5670000000000001	0.972	36.69
187	57536	lPN	BAlc_dorsal	ALl1_dorsal	ACh	mALT	mPN	VL2p	0.413	0.932	37.26
188	57236	lvPN	BAlp4	ALlv1	ACh	mALT	mPN	VC5	0.47700000000000004	0.953	37.388000000000005
189	46105	ilPN	NA	NA	unknown	mALT	uPN	VP5	0.617	0.9790000000000001	37.464
190	57175	lvPN	BAlp4	ALlv1	ACh	mALT	mPN	VC5	0.511	0.961	37.489000000000004
191	3998193	vPN	BAla1	ALv1	GABA	mlALT	mPN	VA1d	0.48700000000000004	0.955	38.021
192	57426	lPN	BAlc_dorsal	ALl1_dorsal	ACh	mALT	mPN	VP1d	0.435	0.9390000000000001	38.638000000000005
193	5217967	vPN	BAla1	ALv1	GABA	mlALT	uPN	DL2v	0.643	0.981	39.016999999999996
194	4876532	lPN	BAlc_ventral	ALl1_ventral	unknown	trans-lALT	uPN	VP5	0.6559999999999999	0.982	39.297
195	4041464	lPN	BAlc_ventral	ALl1_ventral	unknown	trans-mALT	uPN	V	0.653	0.982	39.717
196	203504	ilvPN	NA	NA	unknown	dlALT	mPN	VP1d	0.67	0.983	41.711999999999996
197	1724523	vPN	BAla1	ALv1	GABA	mlALT	uPN	VL2a	0.654	0.98	43.409
198	192423	ilvPN	NA	NA	unknown	dlALT	mPN	VP1d	0.6729999999999999	0.982	43.773999999999994
199	14003783	adPN	BAmv3	ALad1	ACh	mALT	mPN	VP5	0.5820000000000001	0.97	43.925
200	5471515	vPN	BAla1	ALv1	GABA	trans-mlALT	uPN	VP3	0.748	0.9890000000000001	44.461000000000006
201	39254	adPN	BAmv3	ALad1	ACh	mALT	uPN	VC5	0.662	0.981	44.806000000000004
202	1903280	vPN	BAla1	ALv1	GABA	mlALT	uPN	VL2a	0.757	0.9890000000000001	44.84
203	5019352	vPN	BAla1	ALv1	GABA	mlALT	uPN	DM4	0.649	0.9790000000000001	44.855
204	4949516	vPN	BAla1	ALv1	GABA	mlALT	uPN	DM3	0.679	0.982	45.178000000000004
205	56999	lvPN	BAlp4	ALlv1	ACh	mALT	mPN	VP1l	0.632	0.977	45.297
206	37250	adPN	BAmv3	ALad1	ACh	mALT	uPN	DA4m	0.64	0.978	45.808
207	57166	lvPN	BAlp4	ALlv1	ACh	mALT	uPN	VP2	0.654	0.9790000000000001	45.89
208	57200	lvPN	BAlp4	ALlv1	ACh	mALT	uPN	VP1l	0.6559999999999999	0.9790000000000001	46.006
209	4340854	vPN	BAla1	ALv1	GABA	mlALT	uPN	DL2d	0.698	0.9840000000000001	46.294
210	57224	lvPN	BAlp4	ALlv1	ACh	mALT	uPN	VP1l	0.6940000000000001	0.983	46.66
211	57063	lvPN	BAlp4	ALlv1	ACh	mALT	uPN	VP2	0.643	0.978	47.117
212	11524119	lPN	BAlc_ventral	ALl1_ventral	unknown	lALT	uPN	VP1m	0.7190000000000001	0.985	47.545
213	1712057	adPN	BAmv3	ALad1	ACh	mALT	mPN	VP2	0.64	0.977	47.653999999999996
214	22594	lPN	BAlc_dorsal	ALl1_dorsal	ACh	mALT	uPN	DM5	0.759	0.9890000000000001	47.915
215	2484510	vPN	BAla1	ALv1	GABA	mlALT	mPN	VP4	0.7609999999999999	0.9890000000000001	48.011
216	3813403	vPN	BAla1	ALv1	GABA	mlALT	uPN	DC4	0.6679999999999999	0.98	48.071999999999996
217	27611	lPN	BAlc_dorsal	ALl1_dorsal	ACh	mALT	uPN	DM5	0.773	0.9890000000000001	49.348
218	57381	lPN	BAlc_dorsal	ALl1_dorsal	ACh	mALT	uPN	DA1	0.799	0.991	49.86600000000001
219	57130	lvPN	BAlp4	ALlv1	ACh	mALT	uPN	VC5	0.816	0.992	50.161
220	11234968	lPN	BAlc_ventral	ALl1_ventral	unknown	trans-lALT	uPN	VP3	0.804	0.991	50.271
221	5946848	lPN	BAlc_ventral	ALl1_ventral	unknown	trans-lALT	uPN	VP5	0.8140000000000001	0.992	50.401
222	57319	adPN	BAmv3	ALad1	ACh	mALT	uPN	VA3	0.8290000000000001	0.993	50.486999999999995
223	4624374	vPN	BAla1	ALv1	GABA	mlALT	uPN	VM2	0.758	0.988	50.802
224	40637	adPN	BAmv3	ALad1	ACh	mALT	uPN	D	0.799	0.991	50.831
225	1702624	vPN	BAla1	ALv1	GABA	mlALT	uPN	VL2p	0.8640000000000001	0.9940000000000001	50.863
226	27884	ilPN	NA	NA	ACh	lALT	uPN	V	0.8370000000000001	0.993	51.285
227	35447	adPN	BAmv3	ALad1	ACh	mALT	uPN	VM5d	0.8009999999999999	0.991	51.321999999999996
228	2227866	vPN	BAla1	ALv1	GABA	mlALT	uPN	VA1v	0.8370000000000001	0.993	51.33
229	192547	ilPN	NA	NA	ACh	lALT	uPN	V	0.856	0.9940000000000001	51.391000000000005
230	33903	lPN	BAlc_dorsal	ALl1_dorsal	ACh	mALT	uPN	DL3	0.898	0.996	51.614
231	186573	lPN	BAlc_dorsal	ALl1_dorsal	ACh	mALT	uPN	VA7m	0.82	0.992	51.648999999999994
232	165303	adPN	BAmv3	ALad1	ACh	mALT	uPN	VA3	0.866	0.9940000000000001	51.68600000000001
233	53631	lPN	BAlc_dorsal	ALl1_dorsal	ACh	mALT	uPN	DA2	0.8420000000000001	0.993	51.735
234	57311	lPN	BAlc_dorsal	ALl1_dorsal	ACh	mALT	uPN	DA1	0.882	0.995	51.756
235	40306	adPN	BAmv3	ALad1	ACh	mALT	uPN	VM7d	0.863	0.9940000000000001	51.803999999999995
236	22277	lvPN	BAlp4	ALlv1	ACh	mALT	uPN	VC3m	0.835	0.993	51.854
237	4869882	lPN	BAlc_ventral	ALl1_ventral	unknown	trans-lALT	uPN	VP3	0.8490000000000001	0.993	51.86600000000001
238	22744	lvPN	BAlp4	ALlv1	ACh	mALT	uPN	VC3m	0.868	0.9940000000000001	51.88
239	24726	lPN	BAlc_dorsal	ALl1_dorsal	ACh	mALT	uPN	VM1	0.856	0.9940000000000001	51.922
240	67637	adPN	BAmv3	ALad1	ACh	mALT	uPN	DL2v	0.8809999999999999	0.995	51.986999999999995
241	57192	lvPN	BAlp4	ALlv1	ACh	mALT	uPN	VM4	0.846	0.993	51.992
242	1811442	vPN	BAla1	ALv1	GABA	mlALT	uPN	DA1	0.8540000000000001	0.9940000000000001	52.001000000000005
243	2863104	lPN	BAlc_dorsal	ALl1_dorsal	ACh	mALT	uPN	DA1	0.86	0.9940000000000001	52.008
244	23569	lPN	BAlc_dorsal	ALl1_dorsal	ACh	mALT	uPN	VA4	0.909	0.996	52.095
245	11544121	adPN	BAmv3	ALad1	ACh	mALT	uPN	VM7d	0.884	0.995	52.101000000000006
246	41578	adPN	BAmv3	ALad1	ACh	mALT	uPN	VC3l	0.8590000000000001	0.9940000000000001	52.121
247	24622	adPN	BAmv3	ALad1	ACh	mALT	uPN	D	0.8909999999999999	0.996	52.122
248	1775706	adPN	BAmv3	ALad1	ACh	mALT	uPN	DL1	0.871	0.995	52.13399999999999
249	57418	lPN	BAlc_dorsal	ALl1_dorsal	ACh	mALT	uPN	DA2	0.89	0.996	52.148999999999994
250	771242	adPN	BAmv3	ALad1	ACh	mALT	uPN	DC1	0.833	0.992	52.148999999999994
251	23134	adPN	BAmv3	ALad1	ACh	mALT	uPN	VC3l	0.8740000000000001	0.995	52.184
252	57323	lPN	BAlc_dorsal	ALl1_dorsal	ACh	mALT	uPN	DA1	0.91	0.997	52.218999999999994
253	775731	lPN	BAlc_dorsal	ALl1_dorsal	ACh	mALT	uPN	VM1	0.88	0.995	52.248000000000005
254	40749	adPN	BAmv3	ALad1	ACh	mALT	uPN	DA4l	0.877	0.995	52.251000000000005
255	1532304	vPN	BAla1	ALv1	GABA	mlALT	uPN	DP1m	0.893	0.996	52.273999999999994
256	23432	adPN	BAmv3	ALad1	ACh	mALT	uPN	VA2	0.8490000000000001	0.993	52.298
257	4672650	lPN	BAlc_ventral	ALl1_ventral	unknown	trans-lALT	uPN	VP5	0.865	0.9940000000000001	52.309
258	46493	adPN	BAmv3	ALad1	ACh	mALT	uPN	DC4	0.882	0.995	52.356
259	57422	lPN	BAlc_dorsal	ALl1_dorsal	ACh	mALT	uPN	DA2	0.8909999999999999	0.996	52.433
260	531931	vPN	BAla1	ALv1	GABA	mlALT	uPN	VA1d	0.898	0.996	52.479
261	57459	lPN	BAlc_dorsal	ALl1_dorsal	ACh	mALT	uPN	DL3	0.9259999999999999	0.997	52.489
262	56424	lPN	BAlc_dorsal	ALl1_dorsal	ACh	mALT	uPN	DM2	0.888	0.995	52.5
263	4632091	vPN	BAla1	ALv1	GABA	mlALT	uPN	DP1l	0.882	0.995	52.501000000000005
264	35246	adPN	BAmv3	ALad1	ACh	mALT	uPN	D	0.872	0.995	52.513999999999996
265	51080	adPN	BAmv3	ALad1	ACh	mALT	uPN	VA1v	0.884	0.995	52.528999999999996
266	42927	adPN	BAmv3	ALad1	ACh	mALT	uPN	VC4	0.8959999999999999	0.996	52.528999999999996
267	6695923	vPN	BAla1	ALv1	GABA	mlALT	uPN	DP1m	0.8740000000000001	0.995	52.535
268	24251	adPN	BAmv3	ALad1	ACh	mALT	uPN	VM7v	0.919	0.997	52.541000000000004
269	62434	adPN	BAmv3	ALad1	ACh	mALT	uPN	VM5d	0.895	0.996	52.542
270	57365	lPN	BAlc_dorsal	ALl1_dorsal	ACh	mALT	uPN	VA5	0.932	0.997	52.559
271	16	adPN	BAmv3	ALad1	ACh	mALT	uPN	VA6	0.88	0.995	52.563
272	36108	lPN	BAlc_dorsal	ALl1_dorsal	ACh	mALT	uPN	VA7m	0.898	0.996	52.573
273	27048	lPN	BAlc_ventral	ALl1_ventral	unknown	mALT	uPN	DP1l	0.909	0.996	52.58
274	58686	adPN	BAmv3	ALad1	ACh	mALT	uPN	DP1m	0.863	0.9940000000000001	52.595
275	39139	adPN	BAmv3	ALad1	ACh	mALT	uPN	VM5d	0.914	0.997	52.603
276	57003	lvPN	BAlp4	ALlv1	ACh	mALT	uPN	VM4	0.899	0.996	52.619
277	57402	adPN	BAmv3	ALad1	ACh	mALT	uPN	DC2	0.902	0.996	52.623000000000005
278	32214	lPN	BAlc_dorsal	ALl1_dorsal	ACh	mALT	uPN	VA7m	0.893	0.996	52.637
279	30891	lPN	BAlc_dorsal	ALl1_dorsal	ACh	mALT	uPN	DM1	0.9009999999999999	0.996	52.641999999999996
280	54072	adPN	BAmv3	ALad1	ACh	mALT	uPN	VM2	0.907	0.996	52.648999999999994
281	11544074	adPN	BAmv3	ALad1	ACh	mALT	uPN	DL1	0.9179999999999999	0.997	52.653999999999996
282	23829	adPN	BAmv3	ALad1	ACh	mALT	uPN	DL4	0.8959999999999999	0.996	52.66
283	400943	lvPN	BAlp4	ALlv1	ACh	mALT	uPN	VC3m	0.9179999999999999	0.997	52.67100000000001
284	57385	lPN	BAlc_dorsal	ALl1_dorsal	ACh	mALT	uPN	DM5	0.904	0.996	52.693999999999996
285	57246	adPN	BAmv3	ALad1	ACh	mALT	uPN	VA1v	0.905	0.996	52.702
286	1149173	vPN	BAla1	ALv1	GABA	trans-mlALT	mPN	VP4	0.919	0.997	52.711999999999996
287	57333	adPN	BAmv3	ALad1	ACh	mALT	uPN	DL2d	0.914	0.997	52.731
288	57410	adPN	BAmv3	ALad1	ACh	mALT	uPN	VA7l	0.9109999999999999	0.996	52.739
289	3813455	vPN	BAla1	ALv1	GABA	mlALT	uPN	VL2a	0.935	0.998	52.748999999999995
290	23597	adPN	BAmv3	ALad1	ACh	mALT	uPN	VM4	0.917	0.997	52.751999999999995
291	61773	adPN	BAmv3	ALad1	ACh	mALT	uPN	DL2v	0.937	0.998	52.751999999999995
292	51886	adPN	BAmv3	ALad1	ACh	mALT	uPN	VM2	0.922	0.997	52.76
293	60799	adPN	BAmv3	ALad1	ACh	mALT	uPN	DM6	0.922	0.997	52.766000000000005
294	27246	adPN	BAmv3	ALad1	ACh	mALT	uPN	VM3	0.929	0.997	52.768
295	30434	adPN	BAmv3	ALad1	ACh	mALT	uPN	VM5v	0.914	0.997	52.77
296	28876	adPN	BAmv3	ALad1	ACh	mALT	uPN	DM3	0.924	0.997	52.772
297	53671	adPN	BAmv3	ALad1	ACh	mALT	uPN	VM5v	0.922	0.997	52.777
298	37935	adPN	BAmv3	ALad1	ACh	mALT	uPN	VC4	0.9229999999999999	0.997	52.778
299	45242	lPN	BAlc_dorsal	ALl1_dorsal	ACh	mALT	uPN	VC2	0.922	0.997	52.783
300	46800	adPN	BAmv3	ALad1	ACh	mALT	uPN	VC3l	0.902	0.996	52.785
301	57361	lPN	BAlc_dorsal	ALl1_dorsal	ACh	mALT	uPN	VA5	0.948	0.998	52.79
302	23512	adPN	BAmv3	ALad1	ACh	mALT	uPN	VM5v	0.9359999999999999	0.998	52.801
303	65762	adPN	BAmv3	ALad1	ACh	mALT	uPN	DC2	0.922	0.997	52.803000000000004
304	43539	adPN	BAmv3	ALad1	ACh	mALT	uPN	VM7v	0.934	0.997	52.813
305	77661	lPN	BAlc_dorsal	ALl1_dorsal	ACh	mALT	uPN	DL3	0.951	0.998	52.813
306	57516	adPN	BAmv3	ALad1	ACh	mALT	uPN	VP2	0.93	0.997	52.821000000000005
307	52106	adPN	BAmv3	ALad1	ACh	mALT	uPN	VA1v	0.9329999999999999	0.997	52.821999999999996
308	699859	adPN	BAmv3	ALad1	ACh	mALT	uPN	DL2d	0.9470000000000001	0.998	52.836999999999996
309	41308	adPN	BAmv3	ALad1	ACh	mALT	uPN	VM3	0.937	0.998	52.839
310	55125	adPN	BAmv3	ALad1	ACh	mALT	uPN	VA1v	0.9359999999999999	0.998	52.851000000000006
311	57341	adPN	BAmv3	ALad1	ACh	mALT	uPN	DL2d	0.951	0.998	52.853
312	57307	adPN	BAmv3	ALad1	ACh	mALT	uPN	DM6	0.951	0.998	52.856
313	27295	lPN	BAlc_dorsal	ALl1_dorsal	ACh	mALT	uPN	DA1	0.934	0.997	52.858000000000004
314	30791	adPN	BAmv3	ALad1	ACh	mALT	uPN	DL2d	0.95	0.998	52.863
315	57349	adPN	BAmv3	ALad1	ACh	mALT	uPN	DA3	0.9390000000000001	0.998	52.864
316	42421	adPN	BAmv3	ALad1	ACh	mALT	uPN	VA1d	0.956	0.998	52.873000000000005
317	1785034	lPN	BAlc_dorsal	ALl1_dorsal	ACh	mALT	uPN	DA2	0.941	0.998	52.876000000000005
318	755022	lPN	BAlc_dorsal	ALl1_dorsal	ACh	mALT	uPN	DA1	0.9590000000000001	0.998	52.878
319	1722202	vPN	BAla1	ALv1	GABA	mlALT	uPN	VA1v	0.938	0.998	52.895
320	32399	adPN	BAmv3	ALad1	ACh	mALT	uPN	DC3	0.948	0.998	52.902
321	57241	adPN	BAmv3	ALad1	ACh	mALT	uPN	DC3	0.9520000000000001	0.998	52.91
322	581536	lPN	BAlc_dorsal	ALl1_dorsal	ACh	mALT	uPN	DL3	0.9590000000000001	0.998	52.912
323	39668	adPN	BAmv3	ALad1	ACh	mALT	uPN	DL5	0.9520000000000001	0.998	52.913000000000004
324	67408	lPN	BAlc_dorsal	ALl1_dorsal	ACh	mALT	uPN	DM2	0.9540000000000001	0.998	52.917
325	22976	adPN	BAmv3	ALad1	ACh	mALT	uPN	VL2p	0.966	0.9990000000000001	52.925
326	22132	lPN	BAlc_dorsal	ALl1_dorsal	ACh	mALT	uPN	VC1	0.948	0.998	52.926
327	56623	adPN	BAmv3	ALad1	ACh	mALT	uPN	DL2v	0.972	0.9990000000000001	52.928000000000004
328	21999	adPN	BAmv3	ALad1	ACh	mALT	uPN	VL2a	0.961	0.9990000000000001	52.931999999999995
329	38885	lPN	BAlc_dorsal	ALl1_dorsal	ACh	mALT	uPN	DA2	0.958	0.998	52.937
330	36390	adPN	BAmv3	ALad1	ACh	mALT	uPN	VA1d	0.9740000000000001	0.9990000000000001	52.949
331	55085	adPN	BAmv3	ALad1	ACh	mALT	uPN	VC4	0.945	0.998	52.951
332	57337	adPN	BAmv3	ALad1	ACh	mALT	uPN	DL2d	0.9590000000000001	0.998	52.953
333	22422	adPN	BAmv3	ALad1	ACh	mALT	uPN	DL2v	0.9670000000000001	0.9990000000000001	52.958
334	22906	lPN	BAlc_dorsal	ALl1_dorsal	ACh	mALT	uPN	VA5	0.961	0.9990000000000001	52.958999999999996
335	57414	adPN	BAmv3	ALad1	ACh	mALT	uPN	DC3	0.965	0.9990000000000001	52.96
336	65465	adPN	BAmv3	ALad1	ACh	mALT	uPN	DA3	0.9570000000000001	0.998	52.96
337	177706	lPN	BAlc_dorsal	ALl1_dorsal	ACh	mALT	uPN	DL3	0.9740000000000001	0.9990000000000001	52.968
338	39682	adPN	BAmv3	ALad1	ACh	mALT	uPN	DM4	0.973	0.9990000000000001	52.98
339	5672990	lPN	BAlc_ventral	ALl1_ventral	unknown	lALT	uPN	VP2	0.977	0.9990000000000001	52.997
340	73937	ilPN	NA	NA	ACh	mALT	uPN	VL1	0.981	0.9990000000000001	53.0
341	61221	lPN	BAlc_dorsal	ALl1_dorsal	ACh	mALT	uPN	DA1	0.988	1.0	53.001999999999995
342	57353	lPN	BAlc_dorsal	ALl1_dorsal	ACh	mALT	uPN	DA1	0.983	0.9990000000000001	53.007
343	2846667	vPN	BAla1	ALv1	GABA	mlALT	uPN	VL1	0.993	1.0	53.012
344	68697	adPN	BAmv3	ALad1	ACh	mALT	uPN	DM6	0.992	1.0	53.013999999999996
345	57499	ilPN	NA	NA	ACh	mALT	uPN	VL1	0.996	1.0	53.016999999999996
